# The 3D architecture of the ctenophore aboral organ and the evolution of complex integrative centers in animals

**DOI:** 10.1101/2025.06.26.659588

**Authors:** Anna Ferraioli, Leonid Digel, Daniela Sturm, Jeffrey Colgren, Carine Le Goff, Alexandre Jan, Joan J. Soto-Angel, Benjamin Naumann, Maike Kittelmann, Pawel Burkhardt

## Abstract

The ability to sense and respond to environmental cues is fundamental to animal behavior and survival. In ctenophores - early-branching marine animals - a syncytial nerve net underlies complex behaviors such as geotaxis, feeding, and escape. At the center of this system is the aboral organ (AO), a dense sensory hub that detects motion, light, and pressure and coordinates ciliary movement. However, the AO’s cellular architecture and its integration with the nerve net remain poorly understood. Here, using volume electron microscopy in *Mnemiopsis leidyi*, we reveal that the syncytial nerve net converges and condenses around the AO, forming synaptic connections with diverse effector cells. We annotated 17 distinct cell types, including candidate light and pressure sensors, novel ciliated and secretory cells, and non-synaptic vesicle-rich cells likely involved in volume transmission. Our data shows that signal processing within the AO relies on both synaptic and non-synaptic communication. Gene expression profiling of conserved transcription factors indicates that the AO is a functionally convergent, evolutionarily distinct sensory structure that retains minimal homology. Our findings redefine the ctenophore AO as a highly integrated, multilayered sensory system critical for behavioral regulation.
