## Supplementary material for "The 3D architecture of the ctenophore aboral organ and the evolution of complex integrative centers in animals": Table S1

### Sheet: cell types
area #	annotation	group	Nuclei
0000-0000	nerve net		4
0001-0020	polar field	field 1	20
0021-0049	polar field	field 2	28
0050-0057	lithocytes		8
0058-0087	balancers	group 1	30
0088-0114	balancers	group 2	27
0115-0142	balancers	group 3	28
0143-0173	balancers	group 4	31
0174-0188	AO bridge		15
0189-0192	big granular cell		4
0192-0240	dome cell		48
0241-0248	ciliated groove	group 1	8
0249-0256	ciliated groove	group 2	8
0257-0263	ciliated groove	group 3	7
0264-0270	ciliated groove	group 4	7
0271-0288	plumose cells	group 1	18
0289-0299, 861, 862	plumose cells	group 2	13
0300-0303	lamellate bodies	group 1	4
0304-0307	lamellate bodies	group 2	4
0308-0313	lamellate bodies	group 3	6
0314-0314	lamellate bodies	group 4	1
0315-0323	polar field ass cell	group 1	9
0324-0332	polar field ass cell	group 2	9
0333-0336, 402, 415, 416, 442, 498, 768, 793, 803, 864	putative secretory cells C		13
0337-0340, 500, 518	Putative secretory cells A		6
0341-0344	Putative secretory cells B		4

### Sheet: ciliated and epithelial cells
area #	annotation	cilia	filopodia
345	epithelial cell	0
346	epithelial cell	0
347	epithelial cell (elongated)	0
348	epithelial cell (elongated)	0
349	epithelial cell (elongated)	0
350	epithelial cell (elongated)	0
351	epithelial cell (elongated)	0
352	epithelial cell	0	3
353	epithelial cell (elongated)	0
354	ciliated cell	2
355	ciliated cell	1
356	ciliated cell	1
357	ciliated cell	1
358	ciliated cell	1
359	ciliated cell	2
360	ciliated cell	3
361	ciliated cell	1	2
362	ciliated cell	1
363	ciliated cell	1
364	ciliated cell	1
365	ciliated cell	1
366	ciliated cell	1
367	epithelial cell (elongated)	0
368	ciliated cell	1
369	ciliated cell	2
370	ciliated cell	1
371	epithelial cell (elongated)	0
372	ciliated cell	1
373	ciliated cell	1
374	ciliated cell	1
375	ciliated cell	1
376	ciliated cell	1
377	ciliated cell	1
378	ciliated cell	1
379	ciliated cell	1
380	ciliated cell	1
381	ciliated cell	1
382	ciliated cell	1
383	ciliated cell	1
384	ciliated cell	1
385	ciliated cell	2
386	ciliated cell	2
387	ciliated cell	1
388	ciliated cell	1
389	ciliated cell	2
390	ciliated cell	1
391	ciliated cell	1
392	ciliated cell	1
393	ciliated cell	1
394	ciliated cell	1
395	epithelial cell	0
396	ciliated cell	2
397	epithelial cell	0
398	ciliated cell	1
399	epithelial cell	0
400	epithelial cell	0	1
401	ciliated cell	1
402	ciliated cell	4
403	ciliated cell	1
404	epithelial cell	0
405	ciliated cell	1
406	ciliated cell	1
407	ciliated cell	1
408	ciliated cell	1
409	ciliated cell	1
410	ciliated cell	1
411	epithelial cell	0
412	ciliated cell	1
413	ciliated cell	1
414	ciliated cell	1
415	ciliated cell	3
416	ciliated cell	5
417	ciliated cell	1
418	ciliated cell	2
419	ciliated cell	2
420	ciliated cell	1
421	ciliated cell	1
422	ciliated cell	2
423	ciliated cell	2
424	ciliated cell	1
425	ciliated cell	1
426	ciliated cell	1
427	ciliated cell	1
428	ciliated cell	2
429	ciliated cell	1
430	ciliated cell	2
431	ciliated cell	2
432	ciliated cell	1
433	epithelial cell	0
434	epithelial cell	0
435	epithelial cell	0
436	epithelial cell	0
437	ciliated cell	2
438	ciliated cell	1
439	epithelial cell	0
440	ciliated cell	2
441	ciliated cell	2
442	ciliated cell	4
443	ciliated cell	1
444	ciliated cell	1
445	ciliated cell	1
446	ciliated cell	1
447	ciliated cell	2
448	epithelial cell	0
449	epithelial cell	0
450	ciliated cell	2
451	ciliated cell	2
452	ciliated cell	1
453	ciliated cell	1
454	ciliated cell	2
455	ciliated cell	2
456	ciliated cell	2
457	ciliated cell	1
458	ciliated cell	2
459	epithelial cell	0
460	epithelial cell	0
461	ciliated cell	2
462	ciliated cell	1
463	ciliated cell	1
464	ciliated cell	1
465	epithelial cell	0
466	epithelial cell	0
467	ciliated cell	2
468	epithelial cell	0
469	ciliated cell	1
470	ciliated cell	1
471	epithelial cell (bt ciliated g)	0
472	epithelial cell (bt ciliated g)	0
473	epithelial cell	0
474	epithelial cell	0
475	epithelial cell	0
476	ciliated cell	1
477	epithelial cell	0
478	epithelial cell	0
479	epithelial cell	0
480	epithelial cell	0
481	epithelial cell	0
482	epithelial cell	0
483	epithelial cell	0
484	epithelial cell	0
485	epithelial cell (elongated)	0
486	epithelial cell	0
487	epithelial cell	0
488	epithelial cell	0
489	epithelial cell	0
490	epithelial cell	0
491	epithelial cell	0
492	epithelial cell	0
493	epithelial cell	0
494	epithelial cell	0
495	epithelial cell	0
496	epithelial cell	0
497	ciliated cell	3
498	ciliated cell	3
499	ciliated cell	1
500	cells with clear vesicles	0
501	epithelial cell	0
502	epithelial cell	0
503	ciliated cell	2
504	epithelial cell	0
505	epithelial cell	0
506	ciliated cell	2
507	epithelial cell	0
508	ciliated cell	1
509	epithelial cell	0
510	epithelial cell	0
511	epithelial cell	0
512	epithelial cell	0
513	epithelial cell	0
514	epithelial cell	0
515	epithelial cell (elongated)	0
516	epithelial cell	0	1
517	epithelial cell	0
518	cell with clear vesicles	0
519	epithelial cell (elongated)	0
520	epithelial cell (elongated)	0
521	epithelial cell	0
522	epithelial cell (elongated)	0
523	epithelial cell (elongated)	0
524	epithelial cell (elongated)	0
525	epithelial cell	0
526	epithelial cell	0
527	epithelial cell	0
528	epithelial cell	0
529	epithelial cell	0
530	epithelial cell	0
531	epithelial cell	0
532	epithelial cell (elongated)	0
533	epithelial cell (elongated)
534	epithelial cell	0
535	epithelial cell	0
536	ciliated cell	2
537	epithelial cell	0
538	ciliated cell	2
539	epithelial cell	0	2
540	epithelial cell	0
541	epithelial cell	0
542	epithelial cell	0
543	epithelial cell (bt ciliated g)	0
544	epithelial cell (bt ciliated g)	0
545	epithelial cell (elongated)	0
546	epithelial cell (elongated)
547	epithelial cell	0
548	epithelial cell	0
549	epithelial cell	0
550	epithelial cell (elongated)	0
551	epithelial cell (elongated)	0
552	epithelial cell (elongated)	0
553	epithelial cell (elongated)	0
554	ciliated cell	1
555	epithelial cell (elongated)	0
556	epithelial cell (elongated)	0
557	epithelial cell (elongated)	0
558	ciliated cell	1
559	ciliated cell	1
560	epithelial cell (elongated)	0
561	epithelial cell (elongated)	0
562	epithelial cell (elongated)	0
563	epithelial cell (elongated)	0
564	epithelial cell (elongated)	0
565	epithelial cell (elongated)	0
566	epithelial cell	0
567	ciliated cell	1
568	epithelial cell	0
569	epithelial cell (elongated)	0
570	epithelial cell (elongated)	0
571	epithelial cell (elongated)	0
572	ciliated cell	1
573	epithelial cell (elongated)	0
574	epithelial cell (elongated)	0
575	epithelial cell (elongated)	0
576	epithelial cell (elongated)	0
577	epithelial cell	0
578	epithelial cell (elongated)	0
579	epithelial cell (elongated)	0
580	epithelial cell (elongated)	0
581	ciliated cell	1
582	ciliated cell	1
583	ciliated cell	1
584	ciliated cell	1
585	epithelial cell (elongated)	0
586	epithelial cell (elongated)	0
587	epithelial cell (elongated)	0
588	epithelial cell (elongated)	0
589	epithelial cell	0
590	epithelial cell	0
591	epithelial cell	0
592	epithelial cell	0
593	epithelial cell	0
594	epithelial cell	0
595	ciliated cell	1
596	epithelial cell	0
597	epithelial cell	0
598	ciliated cell	1
599	epithelial cell	0
600	ciliated cell	1
601	epithelial cell (elongated)	0
602	epithelial cell (elongated)	0
603	epithelial cell (elongated)	0
604	epithelial cell	0	1
605	epithelial cell	0
606	epithelial cell	0
607	epithelial cell	0
608	epithelial cell	0
609	epithelial cell	0
610	epithelial cell	0
611	epithelial cell	0
612	epithelial cell	0
613	epithelial cell	0
614	epithelial cell	0
615	epithelial cell (elongated)	0
616	epithelial cell (elongated)	0
617	ciliated cell	1
618	epithelial cell (elongated)	0
619	epithelial cell (elongated)	0
620	ciliated cell	1
621	ciliated cell	1
622	epithelial cell (elongated)	0
623	ciliated cell	1
624	epithelial cell	0
625	epithelial cell (elongated)	0
626	ciliated cell	1
627	ciliated cell	1
628	ciliated cell	1
629	epithelial cell (elongated)	0
630	ciliated cell	1
631	epithelial cell (elongated)	0
632	epithelial cell	0
633	ciliated cell	1
634	epithelial cell	0
635	epithelial cell (elongated)	0
636	epithelial cell (elongated)	0
637	epithelial cell	0
638	ciliated cell	1
639	ciliated cell	1
640	epithelial cell	0
641	ciliated cell	1
642	epithelial cell (elongated)	0
643	epithelial cell (elongated)	0
644	epithelial cell (elongated)	0
645	epithelial cell (elongated)	0
646	epithelial cell (elongated)	0
647	epithelial cell	0
648	epithelial cell	0
649	epithelial cell (elongated)	0
650	epithelial cell	0
651	epithelial cell (elongated)	0
652	epithelial cell (elongated)	0
653	epithelial cell (elongated)	0
654	epithelial cell (elongated)	0
655	epithelial cell (elongated)	0
656	epithelial cell (elongated)	0
657	epithelial cell (elongated)	0
658	ciliated cell	1
659	epithelial cell (elongated)	0
660	epithelial cell	0
661	epithelial cell (elongated)	0
662	epithelial cell	0
663	ciliated cell	1
664	epithelial cell	0
665	epithelial cell (elongated)	0
666	epithelial cell (elongated)	0
667	epithelial cell (elongated)	0
668	epithelial cell (elongated)	0
669	epithelial cell (elongated)	0
670	epithelial cell (elongated)	0
671	epithelial cell	0
672	epithelial cell	0
673	epithelial cell	0
674	epithelial cell (elongated)	0
675	ciliated cell	1
676	epithelial cell (elongated)	0
677	epithelial cell (elongated)	0
678	epithelial cell (elongated)	0
679	epithelial cell (elongated)	0
680	ciliated cell	1
681	epithelial cell	0
682	epithelial cell (elongated)	0
683	ciliated cell	1
684	ciliated cell	1
685	epithelial cell (elongated)	0
686	epithelial cell (elongated)	0
687	ciliated cell	1
688	epithelial cell (elongated)	0
689	epithelial cell (elongated)	0
690	epithelial cell	0
691	epithelial cell (elongated)	0
692	epithelial cell (elongated)	0
693	ciliated cell	2
694	epithelial cell (elongated)	0
695	epithelial cell	0
696	epithelial cell (elongated)	0
697	epithelial cell (elongated)	0
698	epithelial cell (elongated)	0
699	ciliated cell	1
700	epithelial cell (elongated)	0
701	ciliated cell	1
702	ciliated cell	1
703	epithelial cell	0
704	ciliated cell	2
705	ciliated cell	1
706	ciliated cell	2
707	ciliated cell	1
708	ciliated cell	1
709	ciliated cell	1
710	ciliated cell	2
711	epithelial cell	0
712	epithelial cell	0
713	epithelial cell (elongated)	0
714	epithelial cell	0
715	epithelial cell	0
716	epithelial cell (elongated)	0
717	epithelial cell (elongated)	0
718	epithelial cell	0
719	epithelial cell (elongated)	0
720	epithelial cell (elongated)	0
721	epithelial cell (elongated)	0
722	epithelial cell (elongated)	0
723	epithelial cell	0
724	epithelial cell (elongated)	0
725	epithelial cell	0
726	ciliated cell	2
727	ciliated cell	2
728	epithelial cell (elongated)	0
729	ciliated cell	1
730	epithelial cell	0
731	ciliated cell	2
732	epithelial cell	0
733	ciliated cell	2
734	ciliated cell	1
735	ciliated cell	1
736	ciliated cell	2
737	ciliated cell	2
738	ciliated cell	2
739	ciliated cell	2
740	ciliated cell	1
741	epithelial cell	0
742	epithelial cell (elongated)	0
743	epithelial cell (elongated)	0
744	epithelial cell	0
745	epithelial cell (elongated)	0
746	epithelial cell	0
747	epithelial cell (elongated)	0
748	epithelial cell (elongated)	0
749	epithelial cell	0
750	epithelial cell (elongated)	0
751	epithelial cell (elongated)	0
752	epithelial cell (elongated)	0
753	ciliated cell	1
754	epithelial cell	0
755	epithelial cell	0
756	epithelial cell (elongated)	0
757	epithelial cell (elongated)	0
758	epithelial cell	0
759	epithelial cell (elongated)	0
760	epithelial cell	0
761	epithelial cell	0
762	epithelial cell (elongated)	0
763	epithelial cell	0
764	epithelial cell (elongated)	0
765	ciliated cell	1
766	ciliated cell	1
767	ciliated cell	2
768	ciliated cell	4
769	epithelial cell (elongated)	0
770	epithelial cell (elongated)	0
771	epithelial cell (elongated)	0
772	epithelial cell (elongated)	0
773	epithelial cell (elongated)	0
774	ciliated cell	1
775	ciliated cell	1
776	ciliated cell	2
777	epithelial cell (elongated)	0
778	epithelial cell (elongated)	0
779	ciliated cell	1
780	ciliated cell	1
781	epithelial cell (elongated)	0
782	ciliated cell	1
783	ciliated cell	1
784	epithelial cell	0
785	ciliated cell	1
786	ciliated cell	1
787	ciliated cell	2
788	ciliated cell	1
789	epithelial cell (elongated)	0
790	epithelial cell (elongated)	0
791	ciliated cell	1
792	ciliated cell	2
793	ciliated cell	3
794	epithelial cell (elongated)	0
795	ciliated cell	1
796	ciliated cell	1
797	ciliated cell	2
798	ciliated cell	1
799	ciliated cell	3
800	ciliated cell	2
801	ciliated cell	1
802	ciliated cell	2
803	ciliated cell	5
804	ciliated cell	1
805	epithelial cell	0
806	ciliated cell	1
807	ciliated cell	1
808	ciliated cell	1
809	epithelial cell (elongated)	0
810	ciliated cell	1
811	ciliated cell	1
812	epithelial cell (elongated)	0
813	epithelial cell	0
814	epithelial cell (elongated)	0
815	epithelial cell	0
816	ciliated cell	1
817	epithelial cell (elongated)	0
818	epithelial cell (elongated)	0
819	ciliated cell	1
820	ciliated cell	2
821	ciliated cell	1
822	ciliated cell	2
823	ciliated cell	2
824	epithelial cell (elongated)	0
825	epithelial cell	0
826	epithelial cell	0
827	ciliated cell	1
828	ciliated cell	1
829	ciliated cell	1
830	ciliated cell	1
831	epithelial cell (elongated)	0
832	ciliated cell	1
833	epithelial cell	0
834	ciliated cell	1
835	epithelial cell	0
836	epithelial cell	0
837	ciliated cell	2
838	ciliated cell	2
839	ciliated cell	2
840	ciliated cell	1
841	ciliated cell	1
842	ciliated cell	1
843	epithelial cell	0
844	epithelial cell	0
845	ciliated cell	2
846	ciliated cell	1
847	ciliated cell	1
848	epithelial cell (elongated)	0
849	ciliated cell	1
850	ciliated cell	1
851	epithelial cell	0
852	epithelial cell	0
853	ciliated cell	1
854	ciliated cell	1
855	epithelial cell (elongated)	0
856	ciliated cell	1
857	ciliated cell	1
858	epithelial cell	0
859	epithelial cell	0
860	epithelial cell (elongated)	0
861	ciliated cell	1
862	ciliated cell	1
863	epithelial cell	0
864	ciliated cell	3
865	ciliated cell	2
866	ciliated cell	2
867	epithelial cell	0
868	ciliated cell	1
869	ciliated cell	2
870	ciliated cell	1
871	epithelial cell (elongated)	0
872	epithelial cell (elongated)	0
873	ciliated cell	2
874	ciliated cell	1
875	ciliated cell	1
876	ciliated cell	1
877	ciliated cell	1
878	epithelial cell (elongated)	0
879	epithelial cell (elongated)	0
880	ciliated cell	3
881	ciliated cell	1
882	ciliated cell	1
883	ciliated cell	1
884	epithelial cell (elongated)	0
885	ciliated cell	1
886	epithelial cell (elongated)	0
887	ciliated cell	1
888	ciliated cell	1
889	ciliated cell	2
