## Supplementary material for "The 3D architecture of the ctenophore aboral organ and the evolution of complex integrative centers in animals": Table S2

### Sheet: Orthogroups
TABLE S2. Orthogroups of interest
	H. sapiens		D. melanogaster		M. musculus		C. elegans		D. rerio		N. vectensis		P. dumerilii		M. leidyi
orthogroup	ID	annotation	ID	annotation	ID	annotation	ID	annotation	ID	annotation	ID	annotation	ID	annotation	ID	annotation
OG_1290	Q92949	FOXJ1			Q61660	FOXJ1			F1QDF8	FXJ1A	A7RUL7		W5XK11	FoxJ	ML23712a	FoxJ
									F1R8Z9	FXJ1B
OG_7382	O95343	SIX3	Q95RW8	OPTIX	Q62233	SIX3	Q23175	HM32	Q5TYZ2		A7ST96	Homeobox domain-containing protein	B5U8B1	six3	ML082610a	Six3/6A
	O95475	SIX6			Q9QZ28	SIX6			O73708						ML01466a	Six3/6B
									O73709
									Q7T3G8
									O93282
